# Synonymous Dinucleotide Usage: A Codon-Aware Metric for Quantifying Dinucleotide Representation in Viruses

**DOI:** 10.1101/2020.03.02.973438

**Authors:** Spyros Lytras, Joseph Hughes

## Abstract

Distinct patterns of dinucleotide representation, such as CpG and UpA suppression, are characteristic of certain viral genomes. Recent research has uncovered vertebrate immune mechanisms that select against specific dinucleotides in targeted viruses. This evidence highlights the importance of systematically examining the dinucleotide composition of viral genomes. We have developed a novel metric, called Synonymous Dinucleotide Usage (SDU), for quantifying dinucleotide representation in coding sequences. Our method compares the abundance of a given dinucleotide to the null hypothesis of equal synonymous codon usage in the sequence. We present a Python3 package, *DinuQ*, for calculating SDU and other relevant metrics. We have applied this method on two sets of invertebrate- and vertebrate-specific flaviviruses and rhabdoviruses. The SDU shows that the vertebrate viruses exhibit consistently greater under-representation of CpG dinucleotides in all three codon positions in both datasets. In comparison to existing metrics for dinucleotide quantification, the SDU allows for a statistical interpretation of its values by comparing it to a null expectation based on the codon table. Here we apply the method to viruses, but coding sequences of other living organisms can be analysed in the same way.
