## Supplementary material for "Synonymous Dinucleotide Usage: A Codon-Aware Metric for Quantifying Dinucleotide Representation in Viruses": Table S1

### Sheet: Flaviviridae
description	accession	position	SDU	GC content	Host
Aedes flavivirus	AB488408.1	CpGpos1	1.07834	0.500649	invertebrate
Aedes flavivirus	AB488408.1	CpGpos2	0.866511	0.500649	invertebrate
Aedes flavivirus	AB488408.1	CpGbridge	0.957825	0.500649	invertebrate
Flavivirus cell fusing agent	M91671.1	CpGpos1	1.0274	0.51322	invertebrate
Flavivirus cell fusing agent	M91671.1	CpGpos2	0.802367	0.51322	invertebrate
Flavivirus cell fusing agent	M91671.1	CpGbridge	0.86615	0.51322	invertebrate
Culex theileri flavivirus RP-2011	HE574574.1	CpGpos1	1.1925	0.522093	invertebrate
Culex theileri flavivirus RP-2011	HE574574.1	CpGpos2	1.06965	0.522093	invertebrate
Culex theileri flavivirus RP-2011	HE574574.1	CpGbridge	0.94589	0.522093	invertebrate
Culex flavivirus	AB377213.1	CpGpos1	1.15672	0.52919	invertebrate
Culex flavivirus	AB377213.1	CpGpos2	1.12039	0.52919	invertebrate
Culex flavivirus	AB377213.1	CpGbridge	0.942308	0.52919	invertebrate
Hanko virus	JQ268258.1	CpGpos1	0.729947	0.466273	invertebrate
Hanko virus	JQ268258.1	CpGpos2	0.902107	0.466273	invertebrate
Hanko virus	JQ268258.1	CpGbridge	0.602892	0.466273	invertebrate
Kamiti River virus isolate SR-82	AY149905.1	CpGpos1	1.06047	0.49995	invertebrate
Kamiti River virus isolate SR-82	AY149905.1	CpGpos2	0.698647	0.49995	invertebrate
Kamiti River virus isolate SR-82	AY149905.1	CpGbridge	0.795302	0.49995	invertebrate
Mercadeo virus isolate ER-M10	KP688058.1	CpGpos1	1.06188	0.50573	invertebrate
Mercadeo virus isolate ER-M10	KP688058.1	CpGpos2	0.991283	0.50573	invertebrate
Mercadeo virus isolate ER-M10	KP688058.1	CpGbridge	0.878788	0.50573	invertebrate
Mosquito flavivirus isolate LSFlaviV-A20-09	KC464457.1	CpGpos1	1.16327	0.521994	invertebrate
Mosquito flavivirus isolate LSFlaviV-A20-09	KC464457.1	CpGpos2	0.898876	0.521994	invertebrate
Mosquito flavivirus isolate LSFlaviV-A20-09	KC464457.1	CpGbridge	1.02086	0.521994	invertebrate
Nakiwogo virus strain Uganda08	GQ165809.2	CpGpos1	0.928571	0.467437	invertebrate
Nakiwogo virus strain Uganda08	GQ165809.2	CpGpos2	0.778458	0.467437	invertebrate
Nakiwogo virus strain Uganda08	GQ165809.2	CpGbridge	0.682232	0.467437	invertebrate
Parramatta River virus isolate 92-B115745	KT192549.1	CpGpos1	0.986413	0.473601	invertebrate
Parramatta River virus isolate 92-B115745	KT192549.1	CpGpos2	0.777914	0.473601	invertebrate
Parramatta River virus isolate 92-B115745	KT192549.1	CpGbridge	0.613436	0.473601	invertebrate
Palm Creek virus isolate 56	KC505248.1	CpGpos1	0.955224	0.495244	invertebrate
Palm Creek virus isolate 56	KC505248.1	CpGpos2	1.0184	0.495244	invertebrate
Palm Creek virus isolate 56	KC505248.1	CpGbridge	0.691903	0.495244	invertebrate
Quang Binh virus isolate VN180	FJ644291.1	CpGpos1	1.18657	0.522874	invertebrate
Quang Binh virus isolate VN180	FJ644291.1	CpGpos2	0.992629	0.522874	invertebrate
Quang Binh virus isolate VN180	FJ644291.1	CpGbridge	0.995842	0.522874	invertebrate
Mosquito flavivirus	AB981186.1	CpGpos1	1.20603	0.525198	invertebrate
Mosquito flavivirus	AB981186.1	CpGpos2	0.968632	0.525198	invertebrate
Mosquito flavivirus	AB981186.1	CpGbridge	0.939834	0.525198	invertebrate
Apoi virus	AF160193.1	CpGpos1	0.556452	0.483734	vertebrate
Apoi virus	AF160193.1	CpGpos2	0.296675	0.483734	vertebrate
Apoi virus	AF160193.1	CpGbridge	0.412348	0.483734	vertebrate
Batu Cave virus strain P70-1459	KJ469370.1	CpGpos1	0.308108	0.452014	vertebrate
Batu Cave virus strain P70-1459	KJ469370.1	CpGpos2	0.312834	0.452014	vertebrate
Batu Cave virus strain P70-1459	KJ469370.1	CpGbridge	0.247706	0.452014	vertebrate
Jutiapa virus strain JG-128	KJ469371.1	CpGpos1	0.378788	0.455345	vertebrate
Jutiapa virus strain JG-128	KJ469371.1	CpGpos2	0.316062	0.455345	vertebrate
Jutiapa virus strain JG-128	KJ469371.1	CpGbridge	0.252747	0.455345	vertebrate
Montana myotis leukoencephalitis virus	AJ299445.1	CpGpos1	0.348066	0.43855	vertebrate
Montana myotis leukoencephalitis virus	AJ299445.1	CpGpos2	0.229974	0.43855	vertebrate
Montana myotis leukoencephalitis virus	AJ299445.1	CpGbridge	0.157225	0.43855	vertebrate
Modoc virus genomic	AJ242984.1	CpGpos1	0.269663	0.452381	vertebrate
Modoc virus genomic	AJ242984.1	CpGpos2	0.292165	0.452381	vertebrate
Modoc virus genomic	AJ242984.1	CpGbridge	0.22408	0.452381	vertebrate
Phnom Penh bat virus strain 30834_A38	KJ469372.1	CpGpos1	0.333333	0.446376	vertebrate
Phnom Penh bat virus strain 30834_A38	KJ469372.1	CpGpos2	0.37931	0.446376	vertebrate
Phnom Penh bat virus strain 30834_A38	KJ469372.1	CpGbridge	0.242841	0.446376	vertebrate
Rio Bravo virus strain RiMAR	AF144692.1	CpGpos1	0.432515	0.432376	vertebrate
Rio Bravo virus strain RiMAR	AF144692.1	CpGpos2	0.250326	0.432376	vertebrate
Rio Bravo virus strain RiMAR	AF144692.1	CpGbridge	0.250591	0.432376	vertebrate

### Sheet: Rhabdoviridae
description	accession	position	SDU	GC content	Host
Arboretum virus isolate Lo-121	NC_025393.1	CpGpos1	0.289474	0.320321	invertebrate
Arboretum virus isolate Lo-121	NC_025393.1	CpGpos2	0.308661	0.320321	invertebrate
Arboretum virus isolate Lo-121	NC_025393.1	CpGbridge	0.2	0.320321	invertebrate
Puerto Almendras virus isolate LO-39	NC_025395.1	CpGpos1	0.301775	0.320083	invertebrate
Puerto Almendras virus isolate LO-39	NC_025395.1	CpGpos2	0.288722	0.320083	invertebrate
Puerto Almendras virus isolate LO-39	NC_025395.1	CpGbridge	0.214178	0.320083	invertebrate
Xingshan nematode virus 4 strain XSNXC32924	NC_033701.1	CpGpos1	0.729282	0.382529	invertebrate
Xingshan nematode virus 4 strain XSNXC32924	NC_033701.1	CpGpos2	0.365884	0.382529	invertebrate
Xingshan nematode virus 4 strain XSNXC32924	NC_033701.1	CpGbridge	0.471591	0.382529	invertebrate
Xinzhou nematode virus 4 strain XZSJSC65771	NC_033705.1	CpGpos1	0.708075	0.399324	invertebrate
Xinzhou nematode virus 4 strain XZSJSC65771	NC_033705.1	CpGpos2	0.495595	0.399324	invertebrate
Xinzhou nematode virus 4 strain XZSJSC65771	NC_033705.1	CpGbridge	0.455253	0.399324	invertebrate
Caligus rogercresseyi rhabdovirus strain CrRV-Ch01	NC_043525.1	CpGpos1	0.645349	0.460708	invertebrate
Caligus rogercresseyi rhabdovirus strain CrRV-Ch01	NC_043525.1	CpGpos2	0.677385	0.460708	invertebrate
Caligus rogercresseyi rhabdovirus strain CrRV-Ch01	NC_043525.1	CpGbridge	0.725377	0.460708	invertebrate
Curionopolis virus	NC_039201.1	CpGpos1	0.255952	0.416686	invertebrate
Curionopolis virus	NC_039201.1	CpGpos2	0.509714	0.416686	invertebrate
Curionopolis virus	NC_039201.1	CpGbridge	0.433619	0.416686	invertebrate
Iriri virus	NC_034544.1	CpGpos1	0.375	0.439136	invertebrate
Iriri virus	NC_034544.1	CpGpos2	0.454849	0.439136	invertebrate
Iriri virus	NC_034544.1	CpGbridge	0.522307	0.439136	invertebrate
Itacaiunas virus	NC_034536.1	CpGpos1	0.478448	0.446469	invertebrate
Itacaiunas virus	NC_034536.1	CpGpos2	0.54115	0.446469	invertebrate
Itacaiunas virus	NC_034536.1	CpGbridge	0.556059	0.446469	invertebrate
Rochambeau virus	NC_034534.1	CpGpos1	0.345238	0.422212	invertebrate
Rochambeau virus	NC_034534.1	CpGpos2	0.450331	0.422212	invertebrate
Rochambeau virus	NC_034534.1	CpGbridge	0.449321	0.422212	invertebrate
Obodhiang virus	NC_017685.1	CpGpos1	0.309524	0.336665	invertebrate
Obodhiang virus	NC_017685.1	CpGpos2	0.231721	0.336665	invertebrate
Obodhiang virus	NC_017685.1	CpGbridge	0.197517	0.336665	invertebrate
Yata virus isolate DakArB 2181	NC_028241.1	CpGpos1	0.356828	0.37536	invertebrate
Yata virus isolate DakArB 2181	NC_028241.1	CpGpos2	0.175649	0.37536	invertebrate
Yata virus isolate DakArB 2181	NC_028241.1	CpGbridge	0.19574	0.37536	invertebrate
Ord River virus	NC_034543.1	CpGpos1	0.491935	0.34353	invertebrate
Ord River virus	NC_034543.1	CpGpos2	0.193772	0.34353	invertebrate
Ord River virus	NC_034543.1	CpGbridge	0.126012	0.34353	invertebrate
Parry Creek virus	NC_034449.1	CpGpos1	0.413793	0.348078	invertebrate
Parry Creek virus	NC_034449.1	CpGpos2	0.223245	0.348078	invertebrate
Parry Creek virus	NC_034449.1	CpGbridge	0.166466	0.348078	invertebrate
Wongabel virus	NC_011639.1	CpGpos1	0.370879	0.3508	invertebrate
Wongabel virus	NC_011639.1	CpGpos2	0.207053	0.3508	invertebrate
Wongabel virus	NC_011639.1	CpGbridge	0.261176	0.3508	invertebrate
Fukuoka virus	NC_034454.1	CpGpos1	0.236842	0.387708	invertebrate
Fukuoka virus	NC_034454.1	CpGpos2	0.113861	0.387708	invertebrate
Fukuoka virus	NC_034454.1	CpGbridge	0.0858896	0.387708	invertebrate
Kanyawara virus isolate MPK004	NC_039020.1	CpGpos1	0.55	0.390708	invertebrate
Kanyawara virus isolate MPK004	NC_039020.1	CpGpos2	0.381295	0.390708	invertebrate
Kanyawara virus isolate MPK004	NC_039020.1	CpGbridge	0.364486	0.390708	invertebrate
Wuhan Louse Fly Virus 5 strain BFJSC-5	NC_031301.1	CpGpos1	0.313291	0.329628	invertebrate
Wuhan Louse Fly Virus 5 strain BFJSC-5	NC_031301.1	CpGpos2	0.162554	0.329628	invertebrate
Wuhan Louse Fly Virus 5 strain BFJSC-5	NC_031301.1	CpGbridge	0.165323	0.329628	invertebrate
Yongjia Tick Virus 2 strain YJ1-2	NC_031305.1	CpGpos1	0.753589	0.484102	invertebrate
Yongjia Tick Virus 2 strain YJ1-2	NC_031305.1	CpGpos2	0.475271	0.484102	invertebrate
Yongjia Tick Virus 2 strain YJ1-2	NC_031305.1	CpGbridge	0.569288	0.484102	invertebrate
Drosophila affinis sigmavirus	NC_038278.1	CpGpos1	0.688406	0.424569	invertebrate
Drosophila affinis sigmavirus	NC_038278.1	CpGpos2	0.597166	0.424569	invertebrate
Drosophila affinis sigmavirus	NC_038278.1	CpGbridge	0.588435	0.424569	invertebrate
Drosophila ananassae sigmavirus	NC_038279.1	CpGpos1	0.393665	0.405618	invertebrate
Drosophila ananassae sigmavirus	NC_038279.1	CpGpos2	0.315344	0.405618	invertebrate
Drosophila ananassae sigmavirus	NC_038279.1	CpGbridge	0.35109	0.405618	invertebrate
Drosophila immigrans sigmavirus strain SCM45623	NC_038280.1	CpGpos1	0.601523	0.420957	invertebrate
Drosophila immigrans sigmavirus strain SCM45623	NC_038280.1	CpGpos2	0.424603	0.420957	invertebrate
Drosophila immigrans sigmavirus strain SCM45623	NC_038280.1	CpGbridge	0.334109	0.420957	invertebrate
Drosophila melanogaster sigma virus HAP23	NC_038281.1	CpGpos1	0.657534	0.455407	invertebrate
Drosophila melanogaster sigma virus HAP23	NC_038281.1	CpGpos2	0.520603	0.455407	invertebrate
Drosophila melanogaster sigma virus HAP23	NC_038281.1	CpGbridge	0.526554	0.455407	invertebrate
Drosophila obscura sigma virus 10A	NC_022580.1	CpGpos1	0.65051	0.393139	invertebrate
Drosophila obscura sigma virus 10A	NC_022580.1	CpGpos2	0.356021	0.393139	invertebrate
Drosophila obscura sigma virus 10A	NC_022580.1	CpGbridge	0.346065	0.393139	invertebrate
Beatrice Hill virus isolate CSIRO 25	NC_039021.1	CpGpos1	0.379412	0.349707	invertebrate
Beatrice Hill virus isolate CSIRO 25	NC_039021.1	CpGpos2	0.267898	0.349707	invertebrate
Beatrice Hill virus isolate CSIRO 25	NC_039021.1	CpGbridge	0.249395	0.349707	invertebrate
Sweetwater Branch virus	NC_034546.1	CpGpos1	0.359281	0.363984	invertebrate
Sweetwater Branch virus	NC_034546.1	CpGpos2	0.263099	0.363984	invertebrate
Sweetwater Branch virus	NC_034546.1	CpGbridge	0.319328	0.363984	invertebrate
Carajas virus	NC_038285.1	CpGpos1	0.641667	0.434562	invertebrate
Carajas virus	NC_038285.1	CpGpos2	0.475624	0.434562	invertebrate
Carajas virus	NC_038285.1	CpGbridge	0.46134	0.434562	invertebrate
Malpais Spring virus strain 85-488NM	NC_025364.1	CpGpos1	0.535088	0.419987	invertebrate
Malpais Spring virus strain 85-488NM	NC_025364.1	CpGpos2	0.44523	0.419987	invertebrate
Malpais Spring virus strain 85-488NM	NC_025364.1	CpGbridge	0.455253	0.419987	invertebrate
Morreton virus	NC_034508.1	CpGpos1	0.593407	0.416032	invertebrate
Morreton virus	NC_034508.1	CpGpos2	0.285036	0.416032	invertebrate
Morreton virus	NC_034508.1	CpGbridge	0.443758	0.416032	invertebrate
Moussa virus isolate C23	NC_025359.1	CpGpos1	0.525773	0.419123	invertebrate
Moussa virus isolate C23	NC_025359.1	CpGpos2	0.471564	0.419123	invertebrate
Moussa virus isolate C23	NC_025359.1	CpGbridge	0.544903	0.419123	invertebrate
Koolpinyah virus isolate DPP819	NC_028239.1	CpGpos1	0.216495	0.345173	vertebrate
Koolpinyah virus isolate DPP819	NC_028239.1	CpGpos2	0.229911	0.345173	vertebrate
Koolpinyah virus isolate DPP819	NC_028239.1	CpGbridge	0.0939112	0.345173	vertebrate
Fikirini bat rhabdovirus isolate KEN352	NC_025341.1	CpGpos1	0.720588	0.448522	vertebrate
Fikirini bat rhabdovirus isolate KEN352	NC_025341.1	CpGpos2	0.407186	0.448522	vertebrate
Fikirini bat rhabdovirus isolate KEN352	NC_025341.1	CpGbridge	0.420655	0.448522	vertebrate
Kern Canyon virus	NC_034451.1	CpGpos1	0.316667	0.405199	vertebrate
Kern Canyon virus	NC_034451.1	CpGpos2	0.272618	0.405199	vertebrate
Kern Canyon virus	NC_034451.1	CpGbridge	0.173006	0.405199	vertebrate
Kolente virus isolate DakAr K7292	NC_025342.1	CpGpos1	0.71466	0.452937	vertebrate
Kolente virus isolate DakAr K7292	NC_025342.1	CpGpos2	0.536585	0.452937	vertebrate
Kolente virus isolate DakAr K7292	NC_025342.1	CpGbridge	0.47466	0.452937	vertebrate
Kumasi rhabdbovirus	NC_028236.1	CpGpos1	0.5625	0.440139	vertebrate
Kumasi rhabdbovirus	NC_028236.1	CpGpos2	0.369727	0.440139	vertebrate
Kumasi rhabdbovirus	NC_028236.1	CpGbridge	0.420424	0.440139	vertebrate
Mount Elgon bat virus	NC_034545.1	CpGpos1	0.435754	0.364213	vertebrate
Mount Elgon bat virus	NC_034545.1	CpGpos2	0.230978	0.364213	vertebrate
Mount Elgon bat virus	NC_034545.1	CpGbridge	0.16332	0.364213	vertebrate
Nishimuro virus	NC_038276.1	CpGpos1	0.317647	0.407186	vertebrate
Nishimuro virus	NC_038276.1	CpGpos2	0.164223	0.407186	vertebrate
Nishimuro virus	NC_038276.1	CpGbridge	0.19012	0.407186	vertebrate
Oita virus	NC_034548.1	CpGpos1	0.56872	0.427213	vertebrate
Oita virus	NC_034548.1	CpGpos2	0.505102	0.427213	vertebrate
Oita virus	NC_034548.1	CpGbridge	0.376068	0.427213	vertebrate
Vaprio virus	NC_043538.1	CpGpos1	0.224227	0.396988	vertebrate
Vaprio virus	NC_043538.1	CpGpos2	0.325926	0.396988	vertebrate
Vaprio virus	NC_043538.1	CpGbridge	0.253819	0.396988	vertebrate
Aravan virus	NC_020808.1	CpGpos1	0.40099	0.455084	vertebrate
Aravan virus	NC_020808.1	CpGpos2	0.406818	0.455084	vertebrate
Aravan virus	NC_020808.1	CpGbridge	0.363636	0.455084	vertebrate
Australian bat lyssavirus	NC_003243.1	CpGpos1	0.328571	0.445736	vertebrate
Australian bat lyssavirus	NC_003243.1	CpGpos2	0.468037	0.445736	vertebrate
Australian bat lyssavirus	NC_003243.1	CpGbridge	0.548813	0.445736	vertebrate
Bokeloh bat lyssavirus isolate 21961	NC_025251.1	CpGpos1	0.343902	0.454596	vertebrate
Bokeloh bat lyssavirus isolate 21961	NC_025251.1	CpGpos2	0.366972	0.454596	vertebrate
Bokeloh bat lyssavirus isolate 21961	NC_025251.1	CpGbridge	0.426617	0.454596	vertebrate
Duvenhage virus isolate 86132SA	NC_020810.1	CpGpos1	0.385321	0.448578	vertebrate
Duvenhage virus isolate 86132SA	NC_020810.1	CpGpos2	0.352809	0.448578	vertebrate
Duvenhage virus isolate 86132SA	NC_020810.1	CpGbridge	0.380353	0.448578	vertebrate
European bat lyssavirus 1	NC_009527.1	CpGpos1	0.311321	0.453544	vertebrate
European bat lyssavirus 1	NC_009527.1	CpGpos2	0.440449	0.453544	vertebrate
European bat lyssavirus 1	NC_009527.1	CpGbridge	0.318182	0.453544	vertebrate
European bat lyssavirus 2 isolate RV1333	NC_009528.2	CpGpos1	0.335821	0.453805	vertebrate
European bat lyssavirus 2 isolate RV1333	NC_009528.2	CpGpos2	0.488584	0.453805	vertebrate
European bat lyssavirus 2 isolate RV1333	NC_009528.2	CpGbridge	0.49625	0.453805	vertebrate
Gannoruwa bat lyssavirus isolate RV3266	NC_031988.1	CpGpos1	0.382075	0.45049	vertebrate
Gannoruwa bat lyssavirus isolate RV3266	NC_031988.1	CpGpos2	0.475429	0.45049	vertebrate
Gannoruwa bat lyssavirus isolate RV3266	NC_031988.1	CpGbridge	0.424812	0.45049	vertebrate
Ikoma lyssavirus	NC_018629.1	CpGpos1	0.246479	0.409542	vertebrate
Ikoma lyssavirus	NC_018629.1	CpGpos2	0.257985	0.409542	vertebrate
Ikoma lyssavirus	NC_018629.1	CpGbridge	0.300945	0.409542	vertebrate
Irkut virus	NC_020809.1	CpGpos1	0.348485	0.450676	vertebrate
Irkut virus	NC_020809.1	CpGpos2	0.365688	0.450676	vertebrate
Irkut virus	NC_020809.1	CpGbridge	0.386565	0.450676	vertebrate
Khujand lyssavirus	NC_025385.1	CpGpos1	0.373096	0.448885	vertebrate
Khujand lyssavirus	NC_025385.1	CpGpos2	0.410835	0.448885	vertebrate
Khujand lyssavirus	NC_025385.1	CpGbridge	0.410737	0.448885	vertebrate
Lagos bat virus isolate 0406SEN	NC_020807.1	CpGpos1	0.353365	0.441949	vertebrate
Lagos bat virus isolate 0406SEN	NC_020807.1	CpGpos2	0.353206	0.441949	vertebrate
Lagos bat virus isolate 0406SEN	NC_020807.1	CpGbridge	0.394495	0.441949	vertebrate
Lleida bat lyssavirus isolate RV3208	NC_031955.1	CpGpos1	0.382075	0.417687	vertebrate
Lleida bat lyssavirus isolate RV3208	NC_031955.1	CpGpos2	0.359155	0.417687	vertebrate
Lleida bat lyssavirus isolate RV3208	NC_031955.1	CpGbridge	0.331995	0.417687	vertebrate
Mokola virus	NC_006429.1	CpGpos1	0.353774	0.448761	vertebrate
Mokola virus	NC_006429.1	CpGpos2	0.340909	0.448761	vertebrate
Mokola virus	NC_006429.1	CpGbridge	0.428392	0.448761	vertebrate
Rabies virus	NC_001542.1	CpGpos1	0.373333	0.455694	vertebrate
Rabies virus	NC_001542.1	CpGpos2	0.405929	0.455694	vertebrate
Rabies virus	NC_001542.1	CpGbridge	0.501211	0.455694	vertebrate
Shimoni bat virus	NC_025365.1	CpGpos1	0.25	0.393233	vertebrate
Shimoni bat virus	NC_025365.1	CpGpos2	0.222973	0.393233	vertebrate
Shimoni bat virus	NC_025365.1	CpGbridge	0.234899	0.393233	vertebrate
West Caucasian bat virus	NC_025377.1	CpGpos1	0.28821	0.428214	vertebrate
West Caucasian bat virus	NC_025377.1	CpGpos2	0.334487	0.428214	vertebrate
West Caucasian bat virus	NC_025377.1	CpGbridge	0.351282	0.428214	vertebrate
Hirame rhabdovirus	NC_005093.1	CpGpos1	0.707944	0.51712	vertebrate
Hirame rhabdovirus	NC_005093.1	CpGpos2	0.520138	0.51712	vertebrate
Hirame rhabdovirus	NC_005093.1	CpGbridge	0.886682	0.51712	vertebrate
Viral hemorrhagic septicemia virus Fil3	NC_000855.1	CpGpos1	0.634021	0.517636	vertebrate
Viral hemorrhagic septicemia virus Fil3	NC_000855.1	CpGpos2	0.507395	0.517636	vertebrate
Viral hemorrhagic septicemia virus Fil3	NC_000855.1	CpGbridge	0.787049	0.517636	vertebrate
Infectious hematopoietic necrosis virus	NC_001652.1	CpGpos1	0.705479	0.518854	vertebrate
Infectious hematopoietic necrosis virus	NC_001652.1	CpGpos2	0.5	0.518854	vertebrate
Infectious hematopoietic necrosis virus	NC_001652.1	CpGbridge	1.01453	0.518854	vertebrate
Snakehead rhabdovirus	NC_000903.1	CpGpos1	0.574163	0.492457	vertebrate
Snakehead rhabdovirus	NC_000903.1	CpGpos2	0.505239	0.492457	vertebrate
Snakehead rhabdovirus	NC_000903.1	CpGbridge	0.614355	0.492457	vertebrate
Eel Virus European X	NC_022581.1	CpGpos1	0.483607	0.438914	vertebrate
Eel Virus European X	NC_022581.1	CpGpos2	0.359091	0.438914	vertebrate
Eel Virus European X	NC_022581.1	CpGbridge	0.361538	0.438914	vertebrate
Perch rhabdovirus isolate PRV	NC_020803.1	CpGpos1	0.352941	0.443513	vertebrate
Perch rhabdovirus isolate PRV	NC_020803.1	CpGpos2	0.424385	0.443513	vertebrate
Perch rhabdovirus isolate PRV	NC_020803.1	CpGbridge	0.356197	0.443513	vertebrate
Spring viraemia of carp virus	NC_002803.1	CpGpos1	0.544737	0.433502	vertebrate
Spring viraemia of carp virus	NC_002803.1	CpGpos2	0.431034	0.433502	vertebrate
Spring viraemia of carp virus	NC_002803.1	CpGbridge	0.445137	0.433502	vertebrate
Pike fry rhabdovirus isolate F4	NC_025356.1	CpGpos1	0.520725	0.439066	vertebrate
Pike fry rhabdovirus isolate F4	NC_025356.1	CpGpos2	0.473301	0.439066	vertebrate
Pike fry rhabdovirus isolate F4	NC_025356.1	CpGbridge	0.47619	0.439066	vertebrate
Grass carp rhabdovirus V76	NC_025376.1	CpGpos1	0.537313	0.44992	vertebrate
Grass carp rhabdovirus V76	NC_025376.1	CpGpos2	0.49694	0.44992	vertebrate
Grass carp rhabdovirus V76	NC_025376.1	CpGbridge	0.412965	0.44992	vertebrate
Tench rhabdovirus S64	NC_025371.1	CpGpos1	0.515625	0.445185	vertebrate
Tench rhabdovirus S64	NC_025371.1	CpGpos2	0.430806	0.445185	vertebrate
Tench rhabdovirus S64	NC_025371.1	CpGbridge	0.500608	0.445185	vertebrate
Ekpoma virus 2 isolate EKV-2	NC_038283.1	CpGpos1	0.328652	0.395013	vertebrate
Ekpoma virus 2 isolate EKV-2	NC_038283.1	CpGpos2	0.304942	0.395013	vertebrate
Ekpoma virus 2 isolate EKV-2	NC_038283.1	CpGbridge	0.362391	0.395013	vertebrate
Tupaia virus	NC_007020.1	CpGpos1	0.561674	0.443225	vertebrate
Tupaia virus	NC_007020.1	CpGpos2	0.515642	0.443225	vertebrate
Tupaia virus	NC_007020.1	CpGbridge	0.445714	0.443225	vertebrate
American bat vesiculovirus TFFN-2013 isolate liver2008	NC_022755.1	CpGpos1	0.55618	0.429327	vertebrate
American bat vesiculovirus TFFN-2013 isolate liver2008	NC_022755.1	CpGpos2	0.391677	0.429327	vertebrate
American bat vesiculovirus TFFN-2013 isolate liver2008	NC_022755.1	CpGbridge	0.470277	0.429327	vertebrate
Maraba virus from Brazil	NC_025255.1	CpGpos1	0.563492	0.427403	vertebrate
Maraba virus from Brazil	NC_025255.1	CpGpos2	0.44186	0.427403	vertebrate
Maraba virus from Brazil	NC_025255.1	CpGbridge	0.379141	0.427403	vertebrate
